# Partners in space: Discordant population structure between legume hosts and rhizobium symbionts in their native range

**DOI:** 10.1101/2021.06.30.449460

**Authors:** Alex B. Riley, Michael A. Grillo, Brendan Epstein, Peter Tiffin, Katy D. Heath

## Abstract

Coevolution is predicted to depend on how the genetic diversity of interacting species is geographically structured. Plant-microbe symbioses such as the legume-rhizobium mutualism are ecologically and economically important, but distinct life history and dispersal mechanisms for these host and microbial partners, plus dynamic genome composition in bacteria, present challenges for understanding spatial genetic processes in these systems. Here we study the model rhizobium *Ensifer meliloti* using a hierarchically-structured sample of 191 strains from 21 sites in the native range and compare its population structure to that of its host plant *Medicago truncatula*. We find high local genomic variation and minimal isolation by distance across the rhizobium genome, particularly at the two symbiosis elements pSymA and pSymB, which have evolutionary histories and population structures that are similar to each other but distinct from both the chromosome and the host. While the chromosome displays weak isolation by distance, it is uncorrelated with hosts. Patterns of discordant population structure among elements with the bacterial genome has implications for bacterial adaptation to life in the soil versus symbiosis, while discordant population genetic structure of hosts and microbes might restrict local adaptation of species to each other and give rise to phenotypic mismatches in coevolutionary traits.
