## Supplementary material for "Partners in space: Discordant population structure between legume hosts and rhizobium symbionts in their native range": Table S3

### Sheet: chrDmatrix
Table S3: Pairwise population D for the Chromosome
	11	9	8	7	6	5	2	1	14	3	4	15	16	17	19	18	20	C4	C3	C2	C1
11	0	0.066313	0.037878	0.05595	0.065446	0.034039	0.050561	0.064271	0.069286	0.046126	0.01479	0.074022	0.030684	0.031053	0.035243	0.016897	0.029027	0.156894	0.193728	0.175504	0.070993
9	0.066313	0	0.012264	0.012368	0.058703	0.049066	0.053363	0.027061	0.007642	0.006148	0.033283	0.011921	0.018766	0.078169	0.049165	0.025834	0.103033	0.354825	0.415711	0.336696	0.277963
8	0.037878	0.012264	0	0.01534	0.053189	0.026254	0.047657	0.027408	0.016874	0.010748	0.022268	0.021299	0.020684	0.070076	0.021636	0.016221	0.088596	0.323782	0.383125	0.236003	0.204862
7	0.05595	0.012368	0.01534	0	0.025979	0.03128	0.040994	0.0284	0.014974	0.007656	0.031836	0.019414	0.023379	0.068316	0.039789	0.025331	0.090378	0.331896	0.395602	0.287888	0.251639
6	0.065446	0.058703	0.053189	0.025979	0	0.041285	0.075036	0.067737	0.061702	0.040699	0.054876	0.066321	0.053575	0.083545	0.058376	0.047226	0.08446	0.294012	0.345673	0.253988	0.225099
5	0.034039	0.049066	0.026254	0.03128	0.041285	0	0.058328	0.028301	0.051737	0.037328	0.033677	0.056456	0.047441	0.078696	0.025727	0.033274	0.087064	0.299333	0.35684	0.17931	0.158664
2	0.050561	0.053363	0.047657	0.040994	0.075036	0.058328	0	0.057781	0.05707	0.041144	0.033989	0.06172	0.035752	0.038349	0.067027	0.035716	0.06156	0.211793	0.275854	0.288256	0.181177
1	0.064271	0.027061	0.027408	0.0284	0.067737	0.028301	0.057781	0	0.026248	0.025049	0.034013	0.029346	0.034062	0.081174	0.053083	0.03654	0.100482	0.329798	0.389126	0.301546	0.245854
14	0.069286	0.007642	0.016874	0.014974	0.061702	0.051737	0.05707	0.026248	0	0.010021	0.034182	0.013381	0.023278	0.082827	0.053104	0.030758	0.106643	0.35748	0.418361	0.339093	0.280541
3	0.046126	0.006148	0.010748	0.007656	0.040699	0.037328	0.041144	0.025049	0.010021	0	0.018152	0.014382	0.008632	0.054957	0.04159	0.013958	0.0725	0.291111	0.34509	0.307083	0.230254
4	0.01479	0.033283	0.022268	0.031836	0.054876	0.033677	0.033989	0.034013	0.034182	0.018152	0	0.04052	0.006777	0.020899	0.040604	0.005279	0.026988	0.171915	0.211408	0.250683	0.126679
15	0.074022	0.011921	0.021299	0.019414	0.066321	0.056456	0.06172	0.029346	0.013381	0.014382	0.04052	0	0.025808	0.087477	0.055536	0.0351	0.111354	0.362639	0.423692	0.344016	0.285868
16	0.030684	0.018766	0.020684	0.023379	0.053575	0.047441	0.035752	0.034062	0.023278	0.008632	0.006777	0.025808	0	0.026453	0.049813	0.006185	0.038416	0.202801	0.244742	0.307891	0.17512
17	0.031053	0.078169	0.070076	0.068316	0.083545	0.078696	0.038349	0.081174	0.082827	0.054957	0.020899	0.087477	0.026453	0	0.086787	0.026827	0.011828	0.09745	0.130577	0.298905	0.108236
19	0.035243	0.049165	0.021636	0.039789	0.058376	0.025727	0.067027	0.053083	0.053104	0.04159	0.040604	0.055536	0.049813	0.086787	0	0.026739	0.095697	0.317505	0.37566	0.114074	0.163051
18	0.016897	0.025834	0.016221	0.025331	0.047226	0.033274	0.035716	0.03654	0.030758	0.013958	0.005279	0.0351	0.006185	0.026827	0.026739	0	0.034855	0.197035	0.239543	0.22575	0.140348
20	0.029027	0.103033	0.088596	0.090378	0.08446	0.087064	0.06156	0.100482	0.106643	0.0725	0.026988	0.111354	0.038416	0.011828	0.095697	0.034855	0	0.071718	0.096415	0.277891	0.085233
C4	0.156894	0.354825	0.323782	0.331896	0.294012	0.299333	0.211793	0.329798	0.35748	0.291111	0.171915	0.362639	0.202801	0.09745	0.317505	0.197035	0.071718	0	0.005619	0.445172	0.093464
C3	0.193728	0.415711	0.383125	0.395602	0.345673	0.35684	0.275854	0.389126	0.418361	0.34509	0.211408	0.423692	0.244742	0.130577	0.37566	0.239543	0.096415	0.005619	0	0.498384	0.110614
C2	0.175504	0.336696	0.236003	0.287888	0.253988	0.17931	0.288256	0.301546	0.339093	0.307083	0.250683	0.344016	0.307891	0.298905	0.114074	0.22575	0.277891	0.445172	0.498384	0	0.170751
C1	0.070993	0.277963	0.204862	0.251639	0.225099	0.158664	0.181177	0.245854	0.280541	0.230254	0.126679	0.285868	0.17512	0.108236	0.163051	0.140348	0.085233	0.093464	0.110614	0.170751	0

### Sheet: psymADmatrix
Table S3: Pairwise population D for psymA
	11	9	8	7	6	5	2	1	14	3	4	15	16	17	19	18	20	C4	C3	C2	C1
11	0	0.075951	0.035057	0.047647	0.073263	0.025742	0.048843	0.144919	0.17695	0.051443	0.062246	0.198279	0.032652	0.045007	0.044997	0.038713	0.025163	0.04348	0.057354	0.09112	0.02278
9	0.075951	0	0.065702	0.075565	0.092418	0.070321	0.103092	0.157092	0.19041	0.08111	0.091139	0.209263	0.077596	0.086852	0.082982	0.072697	0.074816	0.092055	0.096584	0.124708	0.097681
8	0.035057	0.065702	0	0.026309	0.042406	0.022691	0.057134	0.108799	0.142441	0.034413	0.044426	0.169669	0.029597	0.047996	0.040659	0.027113	0.030508	0.050619	0.060393	0.080022	0.052979
7	0.047647	0.075565	0.026309	0	0.022278	0.021351	0.044205	0.075754	0.108869	0.022068	0.027594	0.13132	0.026777	0.054365	0.037293	0.034839	0.029615	0.05284	0.064528	0.09406	0.056092
6	0.073263	0.092418	0.042406	0.022278	0	0.032787	0.082465	0.115685	0.146415	0.047344	0.059295	0.169385	0.060484	0.084495	0.071094	0.059756	0.062931	0.089	0.097711	0.118812	0.087523
5	0.025742	0.070321	0.022691	0.021351	0.032787	0	0.050422	0.107017	0.144054	0.026565	0.041859	0.168655	0.028733	0.052616	0.039119	0.031352	0.026538	0.050797	0.059768	0.086764	0.036205
2	0.048843	0.103092	0.057134	0.044205	0.082465	0.050422	0	0.084374	0.099915	0.034044	0.024915	0.104483	0.029414	0.071495	0.042079	0.060955	0.029058	0.067985	0.080248	0.117825	0.067567
1	0.144919	0.157092	0.108799	0.075754	0.115685	0.107017	0.084374	0	0.045562	0.071463	0.05208	0.083963	0.087222	0.142004	0.095869	0.114812	0.091888	0.145878	0.147702	0.183241	0.157801
14	0.17695	0.19041	0.142441	0.108869	0.146415	0.144054	0.099915	0.045562	0	0.083483	0.06277	0.089711	0.109598	0.176321	0.118653	0.147106	0.116905	0.178212	0.176525	0.218136	0.18782
3	0.051443	0.08111	0.034413	0.022068	0.047344	0.026565	0.034044	0.071463	0.083483	0	0.013803	0.107919	0.022168	0.06035	0.030677	0.032532	0.024999	0.062504	0.066834	0.091011	0.065789
4	0.062246	0.091139	0.044426	0.027594	0.059295	0.041859	0.024915	0.05208	0.06277	0.013803	0	0.087495	0.022109	0.069674	0.032295	0.044889	0.026014	0.071341	0.073693	0.104269	0.075788
15	0.198279	0.209263	0.169669	0.13132	0.169385	0.168655	0.104483	0.083963	0.089711	0.107919	0.087495	0	0.11606	0.198735	0.126961	0.170123	0.126367	0.201206	0.198752	0.238806	0.208567
16	0.032652	0.077596	0.029597	0.026777	0.060484	0.028733	0.029414	0.087222	0.109598	0.022168	0.022109	0.11606	0	0.047301	0.021524	0.026148	0.008952	0.045964	0.054227	0.08401	0.048375
17	0.045007	0.086852	0.047996	0.054365	0.084495	0.052616	0.071495	0.142004	0.176321	0.06035	0.069674	0.198735	0.047301	0	0.046878	0.041242	0.036082	0.036397	0.049843	0.088833	0.06307
19	0.044997	0.082982	0.040659	0.037293	0.071094	0.039119	0.042079	0.095869	0.118653	0.030677	0.032295	0.126961	0.021524	0.046878	0	0.027282	0.0196	0.050715	0.054857	0.037806	0.055714
18	0.038713	0.072697	0.027113	0.034839	0.059756	0.031352	0.060955	0.114812	0.147106	0.032532	0.044889	0.170123	0.026148	0.041242	0.027282	0	0.026327	0.042489	0.050445	0.053543	0.056225
20	0.025163	0.074816	0.030508	0.029615	0.062931	0.026538	0.029058	0.091888	0.116905	0.024999	0.026014	0.126367	0.008952	0.036082	0.0196	0.026327	0	0.037126	0.043991	0.081539	0.040072
C4	0.04348	0.092055	0.050619	0.05284	0.089	0.050797	0.067985	0.145878	0.178212	0.062504	0.071341	0.201206	0.045964	0.036397	0.050715	0.042489	0.037126	0	0.030835	0.106307	0.05361
C3	0.057354	0.096584	0.060393	0.064528	0.097711	0.059768	0.080248	0.147702	0.176525	0.066834	0.073693	0.198752	0.054227	0.049843	0.054857	0.050445	0.043991	0.030835	0	0.102708	0.074101
C2	0.09112	0.124708	0.080022	0.09406	0.118812	0.086764	0.117825	0.183241	0.218136	0.091011	0.104269	0.238806	0.08401	0.088833	0.037806	0.053543	0.081539	0.106307	0.102708	0	0.106957
C1	0.02278	0.097681	0.052979	0.056092	0.087523	0.036205	0.067567	0.157801	0.18782	0.065789	0.075788	0.208567	0.048375	0.06307	0.055714	0.056225	0.040072	0.05361	0.074101	0.106957	0

### Sheet: psymBmatrix
Table S3: Pairwise population D for psymB
	11	9	8	7	6	5	2	1	14	3	4	15	16	17	19	18	20	C4	C3	C2	C1
11	0	0.052823	0.022713	0.058622	0.035402	0.040293	0.020007	0.113881	0.10476	0.052268	0.055309	0.160841	0.05046	0.034796	0.056634	0.029422	0.028124	0.030822	0.040786	0.063882	0.019994
9	0.052823	0	0.051409	0.078832	0.070989	0.074005	0.060932	0.13295	0.125952	0.072176	0.07528	0.184077	0.070586	0.063897	0.085696	0.063356	0.053944	0.078992	0.08629	0.109927	0.078487
8	0.022713	0.051409	0	0.042175	0.038667	0.034755	0.021199	0.095124	0.091691	0.035035	0.030441	0.136536	0.024828	0.036805	0.049091	0.030984	0.019978	0.046989	0.055968	0.084216	0.045826
7	0.058622	0.078832	0.042175	0	0.041568	0.020692	0.039003	0.07136	0.068186	0.022245	0.021491	0.085787	0.029637	0.046916	0.034283	0.050713	0.021456	0.071526	0.076303	0.108246	0.074776
6	0.035402	0.070989	0.038667	0.041568	0	0.032207	0.030282	0.102907	0.094628	0.04487	0.049393	0.137165	0.045774	0.037427	0.047569	0.026821	0.029424	0.033839	0.040477	0.063149	0.046016
5	0.040293	0.074005	0.034755	0.020692	0.032207	0	0.029205	0.069939	0.071859	0.018398	0.02448	0.100528	0.032066	0.041515	0.035486	0.041439	0.018248	0.055044	0.061354	0.08919	0.050228
2	0.020007	0.060932	0.021199	0.039003	0.030282	0.029205	0	0.097447	0.088547	0.034963	0.033046	0.133207	0.033796	0.035732	0.042742	0.025001	0.019976	0.03558	0.04571	0.065693	0.03406
1	0.113881	0.13295	0.095124	0.07136	0.102907	0.069939	0.097447	0	0.079921	0.071153	0.062621	0.121725	0.082538	0.10228	0.086663	0.105075	0.069507	0.128815	0.13455	0.161198	0.1366
14	0.10476	0.125952	0.091691	0.068186	0.094628	0.071859	0.088547	0.079921	0	0.061473	0.055978	0.119447	0.08175	0.087389	0.084813	0.095843	0.071622	0.118143	0.122792	0.156235	0.125758
3	0.052268	0.072176	0.035035	0.022245	0.04487	0.018398	0.034963	0.071153	0.061473	0	0.014794	0.089778	0.027465	0.04749	0.03769	0.046219	0.021977	0.070921	0.076901	0.09744	0.072234
4	0.055309	0.07528	0.030441	0.021491	0.049393	0.02448	0.033046	0.062621	0.055978	0.014794	0	0.094621	0.016454	0.052722	0.042164	0.049925	0.020946	0.076663	0.0832	0.106313	0.07761
15	0.160841	0.184077	0.136536	0.085787	0.137165	0.100528	0.133207	0.121725	0.119447	0.089778	0.094621	0	0.095514	0.142079	0.095618	0.144169	0.102866	0.172765	0.175509	0.206101	0.180563
16	0.05046	0.070586	0.024828	0.029637	0.045774	0.032066	0.033796	0.082538	0.08175	0.027465	0.016454	0.095514	0	0.048539	0.041948	0.039803	0.020706	0.064045	0.070697	0.098436	0.069706
17	0.034796	0.063897	0.036805	0.046916	0.037427	0.041515	0.035732	0.10228	0.087389	0.04749	0.052722	0.142079	0.048539	0	0.041448	0.030423	0.022037	0.037903	0.043678	0.07467	0.051925
19	0.056634	0.085696	0.049091	0.034283	0.047569	0.035486	0.042742	0.086663	0.084813	0.03769	0.042164	0.095618	0.041948	0.041448	0	0.038596	0.027359	0.059165	0.064719	0.061369	0.070881
18	0.029422	0.063356	0.030984	0.050713	0.026821	0.041439	0.025001	0.105075	0.095843	0.046219	0.049925	0.144169	0.039803	0.030423	0.038596	0	0.026693	0.025742	0.03231	0.050432	0.039123
20	0.028124	0.053944	0.019978	0.021456	0.029424	0.018248	0.019976	0.069507	0.071622	0.021977	0.020946	0.102866	0.020706	0.022037	0.027359	0.026693	0	0.041283	0.045774	0.076635	0.047444
C4	0.030822	0.078992	0.046989	0.071526	0.033839	0.055044	0.03558	0.128815	0.118143	0.070921	0.076663	0.172765	0.064045	0.037903	0.059165	0.025742	0.041283	0	0.007201	0.05757	0.035864
C3	0.040786	0.08629	0.055968	0.076303	0.040477	0.061354	0.04571	0.13455	0.122792	0.076901	0.0832	0.175509	0.070697	0.043678	0.064719	0.03231	0.045774	0.007201	0	0.062977	0.045126
C2	0.063882	0.109927	0.084216	0.108246	0.063149	0.08919	0.065693	0.161198	0.156235	0.09744	0.106313	0.206101	0.098436	0.07467	0.061369	0.050432	0.076635	0.05757	0.062977	0	0.07295
C1	0.019994	0.078487	0.045826	0.074776	0.046016	0.050228	0.03406	0.1366	0.125758	0.072234	0.07761	0.180563	0.069706	0.051925	0.070881	0.039123	0.047444	0.035864	0.045126	0.07295	0
